# In pemphigus, cell detachment, but not autoantibody binding, induces cell-wide, long-lasting transcriptomic and proteomic changes

**DOI:** 10.1101/2025.02.10.637416

**Authors:** Veronika Hartmann, Sen Guo, Siavash Rahimi, Uta Radine, Danielle Malheiros, Amanda Salviano-Silva, Valeria Bumiller-Bini Hoch, Gabriel A. Cipolla, Veronica Calonga-Solis, Axel Künstner, Imke Burmester, Ralf J. Ludwig, William V.J. Hariton, Christoph M. Hammers, Eliane J. Müller, Hauke Busch, Jennifer E. Hundt

## Abstract

Desmoglein 1 (DSG1) and desmoglein 3 (DSG3) are adhesion molecules that maintain intercellular connections between epidermal, hair follicle, and mucosal keratinocytes. Autoantibodies (AAbs) targeting these molecules ultimately lead to the blister formation characteristic of pemphigus vulgaris (PV) or pemphigus foliaceus (PF). To investigate the molecular events following autoantibody binding up to 48 hours, we quantified transcriptome and proteome dynamics during split formation in a human skin organ culture (HSOC) model for PV and in a 2D cell-culture model for PV and endemic PF. Treatment of the cells in 2D culture with PX43, a single-chain variable fragment targeting DSG1/3, or with endemic PF anti-DSG1 IgG yielded neither a significant transcriptome nor a proteome response over time relative to the respective IgG controls. When treating the HSOC model with mouse antibody AK23 (targeting DSG3) or with PX43, only the latter induced split formation. In the absence of split formation, no differentially regulated pathways were detected at the transcriptomic level. Split formation, observed as early as 5 hours post-injection, was associated with significant and sustained upregulation of IFNγ and TNFα-related genes, mediated by upstream NFκB, MAPK, and JAK-STAT pathways. The gene expression changes, corroborated by proteomics data, were strongly correlated with early wounding and keratinocyte detachment, as well as the transcriptome profile in the skin from PV patients, while inversely associated with keratinocyte differentiation and cell stretching. The co-occurrence of well-wide and long-lasting transcriptome and proteome responses with split formation suggests that PF-IgG and PV-related AAbs neither induce downstream transcriptome nor proteome changes directly. Rather, these changes appear to be secondary effects resulting from reduced adhesion and mechanical-stress-induced split formation of keratinocytes *in vitro* and most likely in patient skin *in vivo*.
