## Supplementary Table 5 for "In pemphigus, cell detachment, but not autoantibody binding, induces cell-wide, long-lasting transcriptomic and proteomic changes"

### Sheet: Sheet1
Regualated genes in PV Skin from Holstein et al., Immunology. 2021
CXCL10 IL24 IL6 IL1RL1 DEFB103B IL20 MMP13 AIM2 CCR1 SELL CD7 IL21R CXCR1 MMP1 MMP10 S100A8 S100A9 DEFB4A DEFB4B IL1B S100A12 IL17A CASP5 CCL4 CXCL5 NLRC4 CXCL1 CCL3 CCL4L2 IL19 IL36A CCL3L1 CXCL8 WFIKKN2 MATN4 CHRM4 CPNE9 MYOC ADAMTS9-AS2 CADM2
